# SuperFi-Cas9 exhibits extremely high fidelity but reduced activity in mammalian cells

**DOI:** 10.1101/2022.05.27.493683

**Authors:** Péter István Kulcsár, András Tálas, Zoltán Ligeti, Sarah Laura Krausz, Ervin Welker

## Abstract

Several advances have been made to SpCas9, the most widely used CRISPR/Cas genome editing tool, to reduce its unwanted off-target effects. The most promising approach is the development of increased fidelity nuclease (IFN) variants of SpCas9, however, their fidelity has increased at the cost of reduced activity. SuperFi-Cas9 has been developed recently, and it has been described as a next-generation high fidelity SpCas9 variant, free from the drawbacks of the first-generation IFNs. In this study, we characterized the on-target activity and the off-target propensity of SuperFi-Cas9 in mammalian cells comparing it to first-generation IFNs. SuperFi-Cas9 demonstrated strongly reduced activity but exceptionally high fidelity exhibiting features that are in many aspects similar to those of the first-generation variants, such as evo- and HeFSpCas9. When combined with ABE8e, SuperFi-Cas9 produced DNA editing with high activity rate as well as high specificity by reducing both bystander and SpCas9-dependent off-target base editing.
