## Supplementary Table 3 for "SuperFi-Cas9 exhibits extremely high fidelity but reduced activity in mammalian cells"

### Sheet: Fig1b-NGS ON
Same data as in Supplementary Figure 1c
Target site	WT			SuperFi			HF1			Hypa			untreated
GT-28	0.1623	0.1489	0.1757	0.0042	0.0032	0.0026	0.1085	0.1769	0.139	0.1018	0.0924	0.1016	0.0004	0.0016	0.0004
GT-40	0.3701	0.3462	0.3364	0.0091	0.0082	0.0099	0.3312	0.39	0.4127	0.2797	0.3212	0.335	0	0	0
GT-32	0.2477	0.3264	0.4199	0.0958	0.1705	0.1987	0.2273	0.3388	0.409	0.2381	0.2613	0.2692	0	0	0
GT-15	0.4394	0.4975	0.5328	0.0354	0.0561	0.0787	0.2842	0.3585	0.4062	0.3552	0.3916	0.387		0	0
GT-20	0.3714	0.3717	0.3465	0.0805	0.1241	0.1409	0.2851	0.3811	0.4036	0.2832	0.3141	0.3546		0	0
GT-23		0.4407	0.3448	0.0152	0.0113	0.0084	0.3927	0.3738	0.3287	0.3226	0.3457	0.3572	0.0003	0.0052	0.0006
GT-14		0.246	0.2262	0.1724	0.1401	0.0961	0.3544	0.3274	0.2876	0.3994	0.3902	0.3075		0	0.0014
GT-31	0.2803	0.3602	0.4075	0.0184	0.0172	0.0196	0.283	0.3497	0.3957	0.2597	0.2587	0.2644
GT-1	0.3514	0.3395	0.3581	0.0051	0.003	0.0033		0.3502	0.3763	0.2708	0.2877	0.2412	0.0007	0.0006	0.0011
GT-45	0.2797	0.3405	0.4807	0.0032	0.0031	0.0042	0.0045	0.0032	0.0037	0.0193	0.0142	0.0081	0	0	0.0004
GT-43	0.3209	0.2976	0.3431	0	0	0	0.0413	0.0488	0.0446	0.1575	0.1719	0.1492	0	0	0
GT-49	0.5995	0.5869	0.5728		0.0107	0.0063	0.3725	0.3584	0.4775	0.2167	0.1798	0.188	0	0	0.0004
GT-44	0.6202	0.6532	0.7233	0.0497	0.0568	0.0713	0.265	0.2426	0.2798	0.4771	0.4421	0.5424	0	0	0.0004
GT-13		0.5893	0.6162	0.0427	0.0573		0.3393	0.3201	0.3194	0.4792	0.4692			0	0
GT-37	0.3228	0.3407	0.3231	0.083	0.1305	0.1274	0.3043	0.3593	0.4006	0.2942	0.3611	0.3815		0.0005	0
GT-19	0.1997	0.2347	0.2747	0.024	0.0308	0.0228	0.1419	0.1183	0.1274	0.186	0.1658	0.2264		0	0
GT-46	0.6661	0.6062	0.5525	0.0003	0.0003	0.0008	0.0086	0.0075	0.0063	0.4035	0.3775	0.3679	0	0	0.0004
GT-17	0.5026	0.6239	0.6038	0.0091	0.0117	0.0164	0.4447	0.5093	0.5691	0.495	0.5481	0.57	0.0003	0.0004	0.0005
GT-4	0.3204	0.354	0.3226	0.0003	0.0002	0.0003	0.1478	0.1832	0.1631	0.0972	0.1044	0.1086	0	0.0003	0
GT-2	0.392	0.4151	0.4685	0.0025	0.0019	0.0024	0.2853	0.2897	0.3379	0.3039	0.3164	0.3728	0	0	0
GT-3	0.6121	0.5979	0.5544	0.0001	0.0001	0.0002	0.0008	0.0002		0.0386	0.0467	0.074	0	0	0
VEGFA2	0.7045	0.6545	0.7205	0.3987	0.3072	0.2587	0.7652	0.7315	0.7408	0.7284	0.763	0.6817	0.0065	0.0063
VEGFA3	0.5383	0.5209	0.4725	0.0437	0.0378	0.0498	0.4328	0.4819	0.5746	0.48	0.493	0.3623	0.0084	0.0303	0.0004
FANCF1	0.1843	0.1225	0.1435	0.0905	0.0975	0.1579	0.1304	0.1306	0.1485	0.147	0.127	0.0907
Heks4	0.2516	0.2147	0.137	0.0498	0.0655	0.054	0.2031	0.2104	0.2324	0.1266	0.1847	0.1853	0.0005	0.0005	0.0006
EMX1	0.4038	0.4205	0.4471	0.017	0.0068	0.0067	0.3665	0.4081	0.4377	0.5661	0.5716	0.5974	0.0003	0.0012	0.0026

### Sheet: Fig1d-Cas9-off
Same data as in Supplementary Figure 2b (on-target data presented in Figure 1b and Supplementary Figure 1c as well)
Genomic target site		Target sequence	Indels with SpCas9 variant
			WT			HF1			Hypa			SuperFi			untreated
VEGFA site 2	On-target	GACCCCCTCCACCCCGCCTC	0.7045	0.6545	0.7205	0.7652	0.7315	0.7408	0.7284	0.763	0.6817	0.3987	0.3072	0.2587	0.0065	0.0063
	Off-target 1	GACCCCCCCCACCCCGCCCC	0.2153	0.2468	0.2571	0.2642	0.3003	0.3422	0.2401	0.2373	0.2506	0.0517	0.0356	0.0245	0.0303	0.0002	0.0021
	Off-target 2	GGGCCCCTCCACCCCGCCTC	0.3091	0.2688	0.3155	0.0031	0.0022	0.0026	0.0656	0.0638	0.0382	0.001	0.0003	0.0006	0.0006	0.0002	0.0015
	Off-target 6	CTACCCCTCCACCCCGCCTC	0.1653	0.1211	0.1613	0.0054	0.0074	0.0079	0.0589	0.083	0.0484	0.0003	0.0001	0.0004	0.0013	0.0002	0.0001
	Off-target 17	ACACCCCCCCACCCCGCCTC	0.4321	0.4013	0.4654	0.3701	0.4214	0.406	0.5238	0.5334	0.3222	0.0024	0.0021	0.0045	0.0196	0.0139
	Off-target 19	ATTCCCCCCCACCCCGCCTC	0.4549	0.4306	0.4206	0.3043	0.4433	0.428	0.5412	0.5074	0.4859	0.0059	0.0037	0.0009	0.0003	0.0009
HEK293 site 4	On-target	GGCACTGCGGCTGGAGGTGG	0.2516	0.2147	0.137	0.2031	0.2104	0.2324	0.1266	0.1847	0.1853	0.0498	0.0655	0.054	0.0005	0.0005	0.0006
	Off-target 1	TGCACTGCGGCCGGAGGAGG	0.1011	0.08	0.0602	0.0201	0.0208	0.025	0.0242	0.0239	0.0205	0.0217	0.0215	0.0164	0.0229	0.0327	0.0324
	Off-target 2	GGCTCTGCGGCTGGAGGGGG	0.0909	0.09	0.0955	0.0108	0.0013	0.0108	0.0005	0.0024	0.0008	0.0035	0.0094	0.0128	0.0063	0.0037	0.0007
	Off-target 3	GGCACGACGGCTGGAGGTGG	0.5468	0.5067	0.4085	0.0008	0.0015	0.0019	0.0029	0.0027	0.0016	0.001	0.0012	0.0016	0.0015	0.001	0.0016
	Off-target 4	GGCATCACGGCTGGAGGTGG	0.0379	0.032	0.0273	0.0003	0.0003	0.0001	0.0002	0.0003	0.0001	0.0002	0.0003	0.0002	0.0002	0.0001	0.0001
	Off-target 5	GGGACTGCGGCTGGAGGTGG	0.0074	0.0066	0.0063	0.0003	0.0002	0.0001	0.0004	0.0001	0.0002	0.0001	0	0.0002	0.0003	0.0005	0.0002
FANCF site 1	On-target	GGAATCCCTTCTGCAGCACC	0.1843	0.1225	0.1435	0.1304	0.1306	0.1485	0.147	0.127	0.0907	0.0905	0.0975	0.1579	0.0007	0.0007	0.0037
	Off-target 2	GGATTGCCATCCGCAGCACC	0.0004	0.0006	0.0007	0.0002	0.0003	0	0.0005	0	0.0001	0.0003	0.0003	0.0001	0.0004	0.0003	0.0005
	Off-target 4	AGAGGCCCCTCTGCAGCACC	0.002	0.0008	0.0021	0.0001	0.0001	0	0.0001	0.0001	0	0	0	0	0	0	0
EGFP site 43	On-target	GAAGGGCATCGACTTCAAGG	0.1508	0.252	0.1053	0.1439	0.2487	0.1014	0.1476	0.0835	0.099	0.1429	0.0833	0.0942	0.0155	0.014	0.0175
	Off-target 1	CGTGGGCATCGACTTCAAGG	0.0134	0.0131	0.0105	0.004	0.0006	0.0038	0.007	0.009	0.0081	0.0001	0.0062	0.0001	0.0044	0.0068	0.0067
Genomic sites with low on-target activity with SuperFi-Cas9
EMX1	On-target	GAGTCCGAGCAGAAGAAGAA	0.4038	0.4205	0.4471	0.3665	0.4081	0.4377	0.5661	0.5716	0.5974	0.017	0.0068	0.0067	0.0003	0.0012	0.0026
	Off-target 1	GAGTCTAAGCAGAAGAAGAA	0.0931	0.0825	0.0852	0.0003	0	0	0.0003	0.0002	0.0002	0.0003	0	0	0	0.0001
VEGFA site 3	On-target	GGTGAGTGAGTGTGTGCGTG	0.5383	0.5209	0.4725	0.4328	0.4819	0.5746	0.48	0.493	0.3623	0.0437	0.0378	0.0498	0.0084	0.0303	0.0004
	Off-target 1	TGTGAGTGAGTGTGTGCGTG	0.0193	0.0129	0.0123	0.0042	0.0118	0.014	0.0061	0.0107	0.0093	0.0146	0.0191	0.0147	0.0042	0.0027

### Sheet: Fig2c BE-ON
Same data as in Supplementary Figure 6a
		Base editor variant
Site	Modified adenine	untransfected			ABE7			ABE8e			HeF-ABE8e			SuperFi-ABE8e
HEK3	A6	0.9	0.9	0.7	53.9	57.8	53.5	87.3	84	77.5	77.6	75.9	70.7	84.5	79.2	72.3
	A8	4	4.2	4.4	16.1	17	16.1	84.9	82.6	75.9	69.4	66.5	60.6	79.5	73.6	66.8
	A12	0	0	0	0.3	0.4	0.2	9.5	8.7	6.7	1.4	0.6	0.6	1.9	1.9	1.4
HEK2	A2	0.02	0	0	0.03	0.06	0.06	1.6	2.01	2.78	2.79	3.39	5.38	0.51	0.67	0.59
	A3	0	0.06	0.03	0.58	0.74	1.02	22.12	28.19	29.92	14.08	17.34	20.55	4.33	4.81	4.86
	A5	0.05	0.01	0.03	73.72	81.73	87.21	77.62	87.94	89.41	67.09	74.98	80.1	64.71	67.87	70.57
	A7	0.02	0.01	0	24.34	28.94	32.84	78.13	87.78	89.19	64.64	72.66	78.23	62.13	65.06	67.13
	A8	0.03	0.01	0	0.46	1.29	0.99	19.32	22.36	23.3	23.04	27.48	32.21	12.54	14.01	14.61
	A9	0.03	0.06	0	0.55	0.97	1.19	7.01	8.79	9.08	8.26	10.07	12	4.14	5.15	5.15
	A12	0.03	0.01	0.03	0.16	0.14	0.21	12.02	13.54	14.26	6.93	9.75	12.51	8.53	10.53	10.65
	A14	0	0.03	0	0.1	0.02	0.02	2.83	4.54	4.46	2.73	3.45	4.75	2.76	3.53	3.59
HEK1	A4	0.03	0.01	0	3.03	3.57	3.36	50.08	69	72.84	19.62	22.91	24.46	13.77	17.81	19.62
	A5	0	0.03	0	6.91	7.64	7.52	44.57	62.2	66.38	32.96	37.4	38.76	28.05	34.27	37.86
	A6	0.01	0.01	0	13.92	14.6	14.53	47.07	65.41	69.91	41.43	45.43	47.54	42.82	51.79	56.78
	A8	0.03	0	0	6.43	7.39	7.2	41.65	62.52	67.17	35.88	40.64	42.04	52.23	63.64	68.89
	A12	0.03	0.01	0	0.08	0.08	0.09	0.79	2.44	2.56	4.09	5.08	5.15	2.51	3.36	3.98
CCR5	A4	0.13	0.12	0.14	62.64	57.24	49.86	83.29	77.42	69.6	75.06	72.22	65.74	64.2	65.99	53.08
	A8	0.11	0.03	0.12	68.28	62.39	54.64	84	77.73	69.94	78.64	75.19	67.74	57.03	59.04	45.04
SCN5a-UTR	A3	0.08	0.1	0.02	3	4.4	4.51	53.67	62.68	68.17	19.47	24.04	25.95	14.72	15.42	14.45
	A6	0.13	0.14	0.1	22.39	25.34	28.42	57.27	66.54	71.98	38.25	47.62	50.23	39.75	41.73	40.12
	A8	0.02	0.06	0.04	9.49	11.5	13.07	56.97	66.84	72.15	36.7	45.84	48.3	27.59	29.97	28.7
	A12	0.04	0.1	0.12	0.2	0.53	0.33	8.45	9.57	10.87	2.78	3.58	4.02	3.51	3.66	3.08
SCN5a-Intr	A6	1.14	0.96	2.47	51.54	49.79	47.34	75.84	70.55	61.69	48.85	47.56	38.45	68	57.17	51.83
	A8	0.41	0.72	2.47	9.93	10.75	8.6	74.2	68.55	60.82	46.39	43.84	33.86	47.41	36.48	29.87
	A10	0.41	0.36	0	2.77	2.4	2.87	56.51	51.47	44.82	3.74	4.2	2.94	3.85	2.58	2.16
	A11	0.5	0.48	1.23	0.95	0.62	1.17	20.73	18.47	14.62	2.45	2.62	1.95	2.09	1.78	1.11
Lig1	A7	0	0.02	0.06	7.04	6.8	6.52	61.39	65	65.66	15.7	15.77	18.1	15.18	17.91	18.57
	A8	0.09	0.09	0.09	6.21	5.97	5.78	44.93	48.77	50	9.87	9.94	11.27	11.08	13.92	13.56
	A10	0.04	0.06	0.07	9.41	10.18	9.99	72.45	76.1	77.19	22.24	21.69	23.62	47.85	54.06	55.32
	A12	0.02	0.05	0.01	0.36	0.28	0.31	10.53	12.95	12.07	2.14	2.01	2.61	2.63	3.37	3.06
AR	A6	0.06	0	0.09	47.39	46.06	41.39	74.66	73.84	67.54	74.73	73.18	65.37	33.74	33.57	28.13
	A9	0.03	0	0	4.79	5.2	4.72	68.38	66.82	61.31	63.26	60.06	53.36	30.38	29.73	26.17

### Sheet: Fig2d-BE-OFF
Same data as in Supplementary Figure 6b
		Base editor variant
Site	Modified adenine	untransfected			ABE7			ABE8e			HeF-ABE8e			SuperFi-ABE8e
HEK 3 off-target 1	A2	0.02	0.05	0.02	0	0.03	0.03	1.2	1.06	0.75	0.13	0.17	0.06	0.03	0.05	0.02
	A6	0	0	0	0	0.02	0.15	25.9	23.14	18	1.22	1.35	0.79	0.22	0.24	0.14
	A8	0	0.01	0.02	0.04	0.01	0.09	16.7	15.61	12	0.91	1	0.55	0.3	0.16	0.14
HEK 3 off-target 2	A2	0.23	0.21	0	0.14	0.1	0.09	0.91	0.72	0.53	0.1	0.08	0.1	0.28	0.13	0.1
	A4	0.06	0.09	0	0.05	0.02	0.1	17.84	16.65	13.06	0.6	0.48	0.41	0.1	0.04	0.03
	A6	0.06	0.09	0	0.11	0.05	0.17	28.75	27.21	20.24	0.7	0.67	0.51	0.16	0.04	0.16
	A8	0	0	0	0.01	0.05	0.04	6.49	5.96	4.37	0.48	0.42	0.35	0.18	0.1	0.1
HEK 3 off-target 3	A6	0.04	0.05	0.02	0.06	0.01	0.15	11.97	10.11	7.52	0.02	0.03	0.06	0.07	0.06	0.06
	A8	0.02	0.03	0.07	0.05	0.04	0	1.07	0.89	0.49	0.05	0.02	0.06	0.04	0.06	0.05
HEK 3 off-target 4	A6	0	0.07	0.05	0.01	0.06	0.03	0.61	0.34	0.4	0.08	0.07	0.03	0.09	0.03	0.04
	A8	0.1	0.05	0.1	0.14	0.08	0.07	0.23	0.06	0.34	0.11	0.06	0.05	0.2	0.04	0.09

### Sheet: Fig2e, Supp. Fig7c-PE ON
Same data as in Supplementary Figure 7b
Prime editing efficiency
		Prime editor variant
Genomic site	modification	untransfected			PEmax			SuperFi-PEmax
FANCF1	+5 G to T	1.5	1.49	1.03	45.44	54.43	59.3	1.42	1.64	1.93
HEK4	+1 G to T	1.34	1.18	1.23	12.55	10.92	9.32	1.4	1.27	1.25
HEK3	+1 T to A	0.12	0.16	0.15	29.53	31.81	29.91	0.11	0.07	0.18
EMX1	+1 G to T	3.12	2.94	2.85	12.97	15.44	16.47	3.25	3.64	3.38
RNF2	+1 C to A	1.48	1.3	1.78	48.1	53.7	56.56	1.95	1.52	2.65
HBB	+4 A to T	4.71	4.84	6.06	30.29	32.44	28.69	5.87	4.97	4.93
PRNP	+6 G to T	0.95	0.64		12.6	17.98	21.68	0.5	2.55	1.81
EMX1	+1 G del	0	0	0	8.18	8.12	7	0	0	0.02
DNMT1	+3-5 AGG del	0.11	0.08	0.08	39.45	36.04	32.68	0.02	0.11	0.05
RUNX1	+2 G del	0	0	0	56.1	50.73	50.05	0	0	0
HEK3	+1 CTT ins	0	0	0	43.9	39.97	36.55	0.1	0.1	0.07
RUNX1	+1 ATG ins	0	0	0	52.11	50.43	44.91	0	0	0
HEXA	+1 TATC ins	0	0	0	4.18	5.75	6.54	0.59	0.28	0.53
Supplementary Figure 7c
Unwanted indels
		Prime editor variant
Genomic site	modification	untransfected			PEmax			SuperFi-PEmax
FANCF1	+5 G to T	0.07	0.07	0.37	1.58	3	2.26	0.04	1.31	0.23
HEK4	+1 G to T	0.78	0.44	0.2	1.46	2.24	1.85	0.87	0.39	0.92
HEK3	+1 T to A	0	0		9.4	9.31	10.89	0.91	0.4	0.67
EMX1	+1 G to T	0.03	0.12	0.26	6.95	6.1	7.09	0.62	1.12	0.36
RNF2	+1 C to A	0	0.02	0.02	0.9	0.74	0.45	0.02	0.03	0.02
HBB	+4 A to T	0	0.02	0.02	7.23	6.78	7.15	0.04	0.07	0.05
PRNP	+6 G to T	0.3	0.02	0	1.91	1.94	2.52	0	0.04	0.94
EMX1	+1 G del	0.03	0.12	0.26	2.35	2.16	3.69	0.68	0.59	0.18
DNMT1	+3-5 AGG del	0.05	0	0	7.76	5.45	5.51	0	0	0.04
RUNX1	+2 G del	0	0	0.18	21.15	16.22	17.61	0	0	0
HEK3	+1 CTT ins	0	0	0	15.47	13.16	13.49	0.15	0.1	0.54
RUNX1	+1 ATG ins	0	0	0.18	21.15	16.22	17.61	0	0	0
HEXA	+1 TATC ins	0	0.01	0	1.66	1.53	1.83	0.04	0.05	0.05
