## Supplementary Table 5 for "SuperFi-Cas9 exhibits extremely high fidelity but reduced activity in mammalian cells"

### Sheet: Figure1a
Repeated measures ANOVA summary
Assume sphericity?	No
F	54.45
P value	<0,0001
P value summary	****
Statistically significant (P < 0.05)?	Yes
Geisser-Greenhouse's epsilon	0.6604
R square	0.6941
Was the matching effective?
F	5.232
P value	<0,0001
P value summary	****
Is there significant matching (P < 0.05)?	Yes
R square	0.3479
ANOVA table	SS	DF	MS	F (DFn, DFd)	P value
Treatment (between columns)	14920	3	4973	F (1,981, 47,55) = 54,45	P<0,0001
Individual (between rows)	11469	24	477.9	F (24, 72) = 5,232	P<0,0001
Residual (random)	6576	72	91.34
Total	32966	99
Data summary
Number of treatments (columns)	4
Number of subjects (rows)	25
Number of missing values	0
Number of families	1
Number of comparisons per family	3
Alpha	0.05
Dunnett's multiple comparisons test	Mean Diff,	95,00% CI of diff,	Significant?	Summary	Adjusted P Value	B-?
SuperFi vs. WT	-33.28	-42,00 to -24,56	Yes	****	<0,0001	A	WT
SuperFi vs. HF1	-22.54	-31,10 to -13,98	Yes	****	<0,0001	C	HF1
SuperFi vs. Hypa	-23.76	-30,90 to -16,61	Yes	****	<0,0001	D	Hypa
Test details	Mean 1	Mean 2	Mean Diff,	SE of diff,	n1	n2	q	DF
SuperFi vs. WT	16.42	49.7	-33.28	3.479	25	25	9.565	24
SuperFi vs. HF1	16.42	38.96	-22.54	3.414	25	25	6.602	24
SuperFi vs. Hypa	16.42	40.18	-23.76	2.85	25	25	8.336	24

### Sheet: Figure1b
Repeated measures ANOVA summary
Assume sphericity?	Yes
F	49.33
P value	<0,0001
P value summary	****
Statistically significant (P < 0.05)?	Yes
R square	0.6636
Was the matching effective?
F	4.441
P value	<0,0001
P value summary	****
Is there significant matching (P < 0.05)?	Yes
R square	0.3324
ANOVA table	SS	DF	MS	F (DFn, DFd)	P value
Treatment (between columns)	17809	3	5936	F (3, 75) = 49,33	P<0,0001
Individual (between rows)	13362	25	534.5	F (25, 75) = 4,441	P<0,0001
Residual (random)	9026	75	120.3
Total	40197	103
Data summary
Number of treatments (columns)	4
Number of subjects (rows)	26
Number of missing values	0
Number of families	1
Number of comparisons per family	3
Alpha	0.05
Dunnett's multiple comparisons test	Mean Diff,	95,00% CI of diff,	Significant?	Summary	Adjusted P Value	B-?
SuperFi vs. WT	-35.81	-43,10 to -28,51	Yes	****	<0,0001	A	WT
SuperFi vs. HF1	-23.54	-30,83 to -16,24	Yes	****	<0,0001	C	HF1
SuperFi vs. Hypa	-25.29	-32,58 to -17,99	Yes	****	<0,0001	D	Hypa
Test details	Mean 1	Mean 2	Mean Diff,	SE of diff,	n1	n2	q	DF
SuperFi vs. WT	5.127	40.93	-35.81	3.043	26	26	11.77	75
SuperFi vs. HF1	5.127	28.66	-23.54	3.043	26	26	7.735	75
SuperFi vs. Hypa	5.127	30.42	-25.29	3.043	26	26	8.312	75

### Sheet: Figure1c
Left panel											Right panel
Repeated measures ANOVA summary											Repeated measures ANOVA summary
Assume sphericity?	No										Assume sphericity?	No
F	82.48										F	95.49
P value	<0,0001										P value	<0,0001
P value summary	****										P value summary	****
Statistically significant (P < 0.05)?	Yes										Statistically significant (P < 0.05)?	Yes
Geisser-Greenhouse's epsilon	0.5432										Geisser-Greenhouse's epsilon	0.5645
R square	0.8291										R square	0.7318
Was the matching effective?											Was the matching effective?
F	1.463										F	3.785
P value	0.1473										P value	<0,0001
P value summary	ns										P value summary	****
Is there significant matching (P < 0.05)?	No										Is there significant matching (P < 0.05)?	Yes
R square	0.07694										R square	0.2528
ANOVA table	SS	DF	MS	F (DFn, DFd)	P value						ANOVA table	SS	DF	MS	F (DFn, DFd)	P value
Treatment (between columns)	9.19	3	3.063	F (1,630, 27,71) = 82,48	P<0,0001						Treatment (between columns)	12.88	3	4.293	F (1,693, 59,27) = 95,49	P<0,0001
Individual (between rows)	0.924	17	0.05435	F (17, 51) = 1,463	P=0,1473						Individual (between rows)	5.955	35	0.1702	F (35, 105) = 3,785	P<0,0001
Residual (random)	1.894	51	0.03714								Residual (random)	4.72	105	0.04496
Total	12.01	71									Total	23.55	143
Data summary											Data summary
Number of treatments (columns)	4										Number of treatments (columns)	4
Number of subjects (rows)	18										Number of subjects (rows)	36
Number of missing values	0										Number of missing values	0
Number of families	1										Number of families	1
Number of comparisons per family	3										Number of comparisons per family	3
Alpha	0.05										Alpha	0.05
Dunnett's multiple comparisons test	Mean Diff,	95,00% CI of diff,	Significant?	Summary	Adjusted P Value	D-?					Dunnett's multiple comparisons test	Mean Diff,	95,00% CI of diff,	Significant?	Summary	Adjusted P Value	H-?
SuperFi vs. WT	-0.9383	-1,011 to -0,8655	Yes	****	<0,0001	A	WT				SuperFi vs. WT	-0.8403	-0,9229 to -0,7576	Yes	****	<0,0001	E	WT
SuperFi vs. HF1	-0.6089	-0,8128 to -0,4050	Yes	****	<0,0001	B	HF1				SuperFi vs. HF1	-0.4239	-0,5662 to -0,2816	Yes	****	<0,0001	F	HF1
SuperFi vs. Hypa	-0.7922	-0,9027 to -0,6817	Yes	****	<0,0001	C	Hypa				SuperFi vs. Hypa	-0.3422	-0,4767 to -0,2077	Yes	****	<0,0001	G	Hypa
Test details	Mean 1	Mean 2	Mean Diff,	SE of diff,	n1	n2	q	DF			Test details	Mean 1	Mean 2	Mean Diff,	SE of diff,	n1	n2	q	DF
SuperFi vs. WT	0.03611	0.9744	-0.9383	0.02825	18	18	33.21	17			SuperFi vs. WT	0.08028	0.9206	-0.8403	0.03366	36	36	24.96	35
SuperFi vs. HF1	0.03611	0.645	-0.6089	0.07911	18	18	7.697	17			SuperFi vs. HF1	0.08028	0.5042	-0.4239	0.05796	36	36	7.313	35
SuperFi vs. Hypa	0.03611	0.8283	-0.7922	0.04288	18	18	18.48	17			SuperFi vs. Hypa	0.08028	0.4225	-0.3422	0.05478	36	36	6.247	35

### Sheet: Figure2a
CBE										ABE7										ABE8e
Repeated measures ANOVA summary										Repeated measures ANOVA summary										Repeated measures ANOVA summary
Assume sphericity?	Yes									Assume sphericity?	Yes									Assume sphericity?	Yes
F	79.73									F	472									F	10.42
P value	<0,0001									P value	<0,0001									P value	0.0002
P value summary	****									P value summary	****									P value summary	***
Statistically significant (P < 0.05)?	Yes									Statistically significant (P < 0.05)?	Yes									Statistically significant (P < 0.05)?	Yes
R square	0.8076									R square	0.9613									R square	0.3541
Was the matching effective?										Was the matching effective?										Was the matching effective?
F	6.993									F	9.829									F	5.684
P value	<0,0001									P value	<0,0001									P value	<0,0001
P value summary	****									P value summary	****									P value summary	****
Is there significant matching (P < 0.05)?	Yes									Is there significant matching (P < 0.05)?	Yes									Is there significant matching (P < 0.05)?	Yes
R square	0.4022									R square	0.1598									R square	0.6474
ANOVA table	SS	DF	MS	F (DFn, DFd)	P value					ANOVA table	SS	DF	MS	F (DFn, DFd)	P value					ANOVA table	SS	DF	MS	F (DFn, DFd)	P value
Treatment (between columns)	3722	2	1861	F (2, 38) = 79,73	P<0,0001					Treatment (between columns)	18236	2	9118	F (2, 38) = 472,0	P<0,0001					Treatment (between columns)	1094	2	546.8	F (2, 38) = 10,42	P=0,0002
Individual (between rows)	3101	19	163.2	F (19, 38) = 6,993	P<0,0001					Individual (between rows)	3608	19	189.9	F (19, 38) = 9,829	P<0,0001					Individual (between rows)	5670	19	298.4	F (19, 38) = 5,684	P<0,0001
Residual (random)	886.9	38	23.34							Residual (random)	734.1	38	19.32							Residual (random)	1995	38	52.5
Total	7710	59								Total	22578	59								Total	8759	59
Data summary										Data summary										Data summary
Number of treatments (columns)	3									Number of treatments (columns)	3									Number of treatments (columns)	3
Number of subjects (rows)	20									Number of subjects (rows)	20									Number of subjects (rows)	20
Number of missing values	0									Number of missing values	0									Number of missing values	0
Number of families	1									Number of families	1									Number of families	1
Number of comparisons per family	2									Number of comparisons per family	2									Number of comparisons per family	2
Alpha	0.05									Alpha	0.05									Alpha	0.05
Dunnett's multiple comparisons test	Mean Diff,	95,00% CI of diff,	Significant?	Summary	Adjusted P Value	C-?				Dunnett's multiple comparisons test	Mean Diff,	95,00% CI of diff,	Significant?	Summary	Adjusted P Value	F-?				Dunnett's multiple comparisons test	Mean Diff,	95,00% CI of diff,	Significant?	Summary	Adjusted P Value	I-?
SuperFi vs. WT	-19.1	-22,61 to -15,59	Yes	****	<0,0001	A	WT			SuperFi vs. WT	-37.4	-40,59 to -34,21	Yes	****	<0,0001	D	WT			SuperFi vs. WT	-8.15	-13,41 to -2,886	Yes	**	0.002	G	WT
SuperFi vs. HeF	-11.9	-15,41 to -8,390	Yes	****	<0,0001	B	HeF			SuperFi vs. Hypa	-36.55	-39,74 to -33,36	Yes	****	<0,0001	E	Hypa			SuperFi vs. HeF	1.6	-3,664 to 6,864	No	ns	0.7098	H	HeF
Test details	Mean 1	Mean 2	Mean Diff,	SE of diff,	n1	n2	q	DF		Test details	Mean 1	Mean 2	Mean Diff,	SE of diff,	n1	n2	q	DF		Test details	Mean 1	Mean 2	Mean Diff,	SE of diff,	n1	n2	q	DF
SuperFi vs. WT	5.4	24.5	-19.1	1.528	20	20	12.5	38		SuperFi vs. WT	9.2	46.6	-37.4	1.39	20	20	26.91	38		SuperFi vs. WT	47.35	55.5	-8.15	2.291	20	20	3.557	38
SuperFi vs. HeF	5.4	17.3	-11.9	1.528	20	20	7.789	38		SuperFi vs. Hypa	9.2	45.75	-36.55	1.39	20	20	26.3	38		SuperFi vs. HeF	47.35	45.75	1.6	2.291	20	20	0.6983	38

### Sheet: Figure2b
On-target editing (A4-A8)										Bystander editing
Repeated measures ANOVA summary										Repeated measures ANOVA summary
Assume sphericity?	Yes									Assume sphericity?	No
F	40.87									F	7.598
P value	<0,0001									P value	0.0028
P value summary	****									P value summary	**
Statistically significant (P < 0.05)?	Yes									Statistically significant (P < 0.05)?	Yes
R square	0.6942									Geisser-Greenhouse's epsilon	0.6683
										R square	0.3877
Was the matching effective?
F	10.69									Was the matching effective?
P value	<0,0001									F	5.417
P value summary	****									P value	<0,0001
Is there significant matching (P < 0.05)?	Yes									P value summary	****
R square	0.5215									Is there significant matching (P < 0.05)?	Yes
										R square	0.5251
ANOVA table	SS	DF	MS	F (DFn, DFd)	P value
Treatment (between columns)	15887	3	5296	F (3, 54) = 40,87	P<0,0001					ANOVA table	SS	DF	MS	F (DFn, DFd)	P value
Individual (between rows)	24942	18	1386	F (18, 54) = 10,69	P<0,0001					Treatment (between columns)	2970	3	990	F (2,005, 24,06) = 7,598	P=0,0028
Residual (random)	6997	54	129.6							Individual (between rows)	8470	12	705.8	F (12, 36) = 5,417	P<0,0001
Total	47827	75								Residual (random)	4691	36	130.3
										Total	16130	51
Data summary
Number of treatments (columns)	4									Data summary
Number of subjects (rows)	19									Number of treatments (columns)	4
Number of missing values	0									Number of subjects (rows)	13
										Number of missing values	0
Number of families	1									Number of families	1
Number of comparisons per family	3									Number of comparisons per family	3
Alpha	0.05									Alpha	0.05
Dunnett's multiple comparisons test	Mean Diff,	95,00% CI of diff,	Significant?	Summary	Adjusted P Value	D-?				Dunnett's multiple comparisons test	Mean Diff,	95,00% CI of diff,	Significant?	Summary	Adjusted P Value	H-?
SuperFi-ABE8e vs. ABE7	17.28	8,354 to 26,21	Yes	****	<0,0001	A	ABE7			SuperFi-ABE8e vs. ABE7	7.619	-1,470 to 16,71	No	ns	0.1065	E	ABE7
SuperFi-ABE8e vs. ABE8e	-23.38	-32,30 to -14,45	Yes	****	<0,0001	B	ABE8e			SuperFi-ABE8e vs. ABE8e	-13.48	-24,77 to -2,203	Yes	*	0.0195	F	ABE8e
SuperFi-ABE8e vs. HeF-ABE8e	-4.189	-13,12 to 4,738	No	ns	0.5354	C	HeF-ABE8e			SuperFi-ABE8e vs. HeF-ABE8e	-1.767	-11,29 to 7,754	No	ns	0.9242	G	HeF-ABE8e
Test details	Mean 1	Mean 2	Mean Diff,	SE of diff,	n1	n2	q	DF		Test details	Mean 1	Mean 2	Mean Diff,	SE of diff,	n1	n2	q	DF
SuperFi-ABE8e vs. ABE7	43.08	25.79	17.28	3.693	19	19	4.679	54		SuperFi-ABE8e vs. ABE7	9.263	1.643	7.619	3.388	13	13	2.249	12
SuperFi-ABE8e vs. ABE8e	43.08	66.45	-23.38	3.693	19	19	6.329	54		SuperFi-ABE8e vs. ABE8e	9.263	22.75	-13.48	4.205	13	13	3.207	12
SuperFi-ABE8e vs. HeF-ABE8e	43.08	47.26	-4.189	3.693	19	19	1.134	54		SuperFi-ABE8e vs. HeF-ABE8e	9.263	11.03	-1.767	3.549	13	13	0.498	12

### Sheet: Figure2c
MM1										MM2-3
Repeated measures ANOVA summary										Repeated measures ANOVA summary
Assume sphericity?	No									Assume sphericity?	Yes
F	60.95									F	60.63
P value	<0,0001									P value	<0,0001
P value summary	****									P value summary	****
Statistically significant (P < 0.05)?	Yes									Statistically significant (P < 0.05)?	Yes
Geisser-Greenhouse's epsilon	0.7493									R square	0.8124
R square	0.6557
										Was the matching effective?
Was the matching effective?										F	2.352
F	2.276									P value	0.0262
P value	0.0026									P value summary	*
P value summary	**									Is there significant matching (P < 0.05)?	Yes
Is there significant matching (P < 0.05)?	Yes									R square	0.1808
R square	0.2815
										ANOVA table	SS	DF	MS	F (DFn, DFd)	P value
ANOVA table	SS	DF	MS	F (DFn, DFd)	P value					Treatment (between columns)	4.82	2	2.41	F (2, 28) = 60,63	P<0,0001
Treatment (between columns)	5.925	2	2.963	F (1,499, 47,95) = 60,95	P<0,0001					Individual (between rows)	1.309	14	0.09349	F (14, 28) = 2,352	P=0,0262
Individual (between rows)	3.539	32	0.1106	F (32, 64) = 2,276	P=0,0026					Residual (random)	1.113	28	0.03974
Residual (random)	3.111	64	0.0486							Total	7.242	44
Total	12.58	98
										Data summary
Data summary										Number of treatments (columns)	3
Number of treatments (columns)	3									Number of subjects (rows)	15
Number of subjects (rows)	33									Number of missing values	0
Number of missing values	0
										Number of families	1
Number of families	1									Number of comparisons per family	2
Number of comparisons per family	2									Alpha	0.05
Alpha	0.05
										Dunnett's multiple comparisons test	Mean Diff,	95,00% CI of diff,	Significant?	Summary	Adjusted P Value	F-?
Dunnett's multiple comparisons test	Mean Diff,	95,00% CI of diff,	Significant?	Summary	Adjusted P Value	E-?				MM2-3 SuperFi vs. MM2-3 WT	-0.7853	-0,9549 to -0,6158	Yes	****	<0,0001	B	MM2-3
MM1 SuperFi vs. MM1 WT	-0.5791	-0,7367 to -0,4215	Yes	****	<0,0001	A	MM1			MM2-3 SuperFi vs. MM2-3 HeF	-0.532	-0,7015 to -0,3625	Yes	****	<0,0001	D	MM2-3
MM1 SuperFi vs. MM1 HeF	-0.423	-0,5332 to -0,3129	Yes	****	<0,0001	C	MM1
										Test details	Mean 1	Mean 2	Mean Diff,	SE of diff,	n1	n2	q	DF
Test details	Mean 1	Mean 2	Mean Diff,	SE of diff,	n1	n2	q	DF		MM2-3 SuperFi vs. MM2-3 WT	0.228	1.013	-0.7853	0.0728	15	15	10.79	28
MM1 SuperFi vs. MM1 WT	0.4788	1.058	-0.5791	0.06811	33	33	8.502	32		MM2-3 SuperFi vs. MM2-3 HeF	0.228	0.76	-0.532	0.0728	15	15	7.308	28
MM1 SuperFi vs. MM1 HeF	0.4788	0.9018	-0.423	0.04759	33	33	8.888	32

### Sheet: Figure2d
Repeated measures ANOVA summary
Assume sphericity?	No
F	9.446
P value	0.0117
P value summary	*
Statistically significant (P < 0.05)?	Yes
Geisser-Greenhouse's epsilon	0.3337
R square	0.4858
Was the matching effective?
F	1.113
P value	0.3851
P value summary	ns
Is there significant matching (P < 0.05)?	No
R square	0.1602
ANOVA table	SS	DF	MS	F (DFn, DFd)	P value
Treatment (between columns)	892.8	3	297.6	F (1,001, 10,01) = 9,446	P=0,0117
Individual (between rows)	350.5	10	35.05	F (10, 30) = 1,113	P=0,3851
Residual (random)	945.1	30	31.5
Total	2188	43
Data summary
Number of treatments (columns)	4
Number of subjects (rows)	11
Number of missing values	0
Number of families	1
Number of comparisons per family	3
Alpha	0.05
Sidak's multiple comparisons test	Mean Diff,	95,00% CI of diff,	Significant?	Summary	Adjusted P Value	D-?
SuperFi-ABE8e vs. ABE7	0.02636	-0,04146 to 0,09419	No	ns	0.6455	A	ABE7
SuperFi-ABE8e vs. ABE8e	-10.5	-20,28 to -0,7233	Yes	*	0.035	B	ABE8e
SuperFi-ABE8e vs. HeF-ABE8e	-0.34	-0,7280 to 0,04803	No	ns	0.0905	C	HeF-ABE8e
Test details	Mean 1	Mean 2	Mean Diff,	SE of diff,	n1	n2	t	DF
SuperFi-ABE8e vs. ABE7	0.1355	0.1091	0.02636	0.02371	11	11	1.112	10
SuperFi-ABE8e vs. ABE8e	0.1355	10.64	-10.5	3.419	11	11	3.072	10
SuperFi-ABE8e vs. HeF-ABE8e	0.1355	0.4755	-0.34	0.1357	11	11	2.506	10
