## Supplementary Table 1 for "SuperFi-Cas9 exhibits extremely high fidelity but reduced activity in mammalian cells"

### Sheet: Target sites
SpCas9 sgRNAs
Same nomenclature as in Kulcsar et al., Genome Biology 2017
Spacer sequences were cloned either in pmCherry_sgRNA-ver2 (Addgene #126776), or in pmCherry_gRNA (Addgene: #80457) plasmid.
EGFP target sites and sgRNA coding plasmids
	Prep Name	Name	Spacer length (nt	Spacer Sequence	Target sequence with PAM	References
20G-sgRNAs	8323	EGFP site 1	20	GGGCACGGGCAGCTTGCCGG	GGGCACGGGCAGCTTGCCGGtgg
	1581	EGFP site 2	20	GAGCTGGACGGCGACGTAAA	GAGCTGGACGGCGACGTAAAcgg
	1582	EGFP site 3	20	GGTGGTGCAGATGAACTTCA	GGTGGTGCAGATGAACTTCAggg
	1584	EGFP site 4	20	GGAGCGCACCATCTTCTTCA	GGAGCGCACCATCTTCTTCAagg
	1585	EGFP site 5	20	GTCGCCCTCGAACTTCACCT	GTCGCCCTCGAACTTCACCTcgg
	1586	EGFP site 6	20	GCGCGATCACATGGTCCTGC	GCGCGATCACATGGTCCTGCtgg
	1589	EGFP site 9	20	GAAGTTCGAGGGCGACACCC	GAAGTTCGAGGGCGACACCCtgg
	1591	EGFP site 11	20	GGTCTTTGCTCAGGGCGGAC	GGTCTTTGCTCAGGGCGGACtgg
	1593	EGFP site 13	20	GCTGAAGGGCATCGACTTCA	GCTGAAGGGCATCGACTTCAagg
	13012	EGFP site 14	20	GTACCAGCACTAGCCTCCTG	GTACCAGCACTAGCCTCCTGagg
	13021	EGFP site 16	20	GGCGAGGGCGATGCCACCTA	GGCGAGGGCGATGCCACCTAcgg
	1633	EGFP site 17	20	GCTGAAGCACTGCACGCCGT	GCTGAAGCACTGCACGCCGTagg
	1557	EGFP site 24	20	GTCGTGCTGCTTCATGTGGT	GTCGTGCTGCTTCATGTGGTcgg
	8623	EGFP site 25	20	GGTCCGAGAGTCTGTAGCCA	GGTCCGAGAGTCTGTAGCCAtgg
	8628	EGFP site 30	20	GCTCTGCCTGCTCTGGCCTC	GCTCTGCCTGCTCTGGCCTCagg
	8629	EGFP site 31	20	GGGCGAGGAGCTGTTCACCG	GGGCGAGGAGCTGTTCACCGggg
	8630	EGFP site 32	20	GACCAGGATGGGCACCACCC	GACCAGGATGGGCACCACCCcgg
	8631	EGFP site 33	20	GGTGCCCATCCTGGTCGAGC	GGTGCCCATCCTGGTCGAGCtgg
	8634	EGFP site 36	20	GGTGGTCACGAGGGTGGGCC	GGTGGTCACGAGGGTGGGCCagg
	8635	EGFP site 37	20	GGTCAGGGTGGTCACGAGGG	GGTCAGGGTGGTCACGAGGGtgg
	8636	EGFP site 38	20	GTAGGTCAGGGTGGTCACGA	GTAGGTCAGGGTGGTCACGAggg
	8637	EGFP site 39	20	GCACTGCACGCCGTAGGTCA	GCACTGCACGCCGTAGGTCAggg
	8640	EGFP site 42	20	GGTGAACCGCATCGAGCTGA	GGTGAACCGCATCGAGCTGAagg
	8641	EGFP site 43	20	GAAGGGCATCGACTTCAAGG	GAAGGGCATCGACTTCAAGGagg
	8642	EGFP site 44	20	GATGCCGTTCTTCTGCTTGT	GATGCCGTTCTTCTGCTTGTcgg
	8643	EGFP site 45	20	GCACGGGGCCGTCGCCGATG	GCACGGGGCCGTCGCCGATGggg
	8645	EGFP site 47	20	GTGGTTGTCGGGCAGCAGCA	GTGGTTGTCGGGCAGCAGCAcgg
	8646	EGFP site 48	20	GGTGCTCAGGTAGTGGTTGT	GGTGCTCAGGTAGTGGTTGTcgg
	8648	EGFP site 50	20	GCCGAGAGTGATCCCGGCGG	GCCGAGAGTGATCCCGGCGGcgg
21G-sgRNAs	1622	EGFP site 3B	21	gGGTGGTGCAGATGAACTTCA	GGTGGTGCAGATGAACTTCAggg
	1623	EGFP site 4B	21	gGGAGCGCACCATCTTCTTCA	GGAGCGCACCATCTTCTTCAagg
	1624	EGFP site 5B	21	gGTCGCCCTCGAACTTCACCT	GTCGCCCTCGAACTTCACCTcgg
	1626	EGFP site 9B	21	gGAAGTTCGAGGGCGACACCC	GAAGTTCGAGGGCGACACCCtgg
	8649	EGFP site 31B	21	gGGGCGAGGAGCTGTTCACCG	GGGCGAGGAGCTGTTCACCGggg
	8650	EGFP site 32B	21	gGACCAGGATGGGCACCACCC	GACCAGGATGGGCACCACCCcgg
	8664	EGFP site 43B	21	gGAAGGGCATCGACTTCAAGG	GAAGGGCATCGACTTCAAGGagg
	1609	EGFP site 16C	21	gGGCGAGGGCGATGCCACCTA	gGGCGAGGGCGATGCCACCTAcgg
truncated gRNAs	8123	EGFP site 3-19bp	19	GTGGTGCAGATGAACTTCA	GTGGTGCAGATGAACTTCAggg
	8124	EGFP site 3-17bp	17	GGTGCAGATGAACTTCA	GGTGCAGATGAACTTCAggg
	8206	EGFP site 4-19bp	19	GAGCGCACCATCTTCTTCA	GAGCGCACCATCTTCTTCAagg
	8400	EGFP site 4-17bp	17	GCGCACCATCTTCTTCA	GCGCACCATCTTCTTCAagg
	8228	EGFP site 5-17bp	17	GCCCTCGAACTTCACCT	GCCCTCGAACTTCACCTcgg
Endogenous target sites and sgRNA coding plasmids
	Prep Name	Name	Spacer length (nt	Spacer Sequence	Sequence with PAM
On-target sites	9199	FANCF site 2	20	GCTGCAGAAGGGATTCCATG	GCTGCAGAAGGGATTCCATGagg
	9200	VEGFA site 2	20	GACCCCCTCCACCCCGCCTC	GACCCCCTCCACCCCGCCTCcgg
	3843	VEGFA site 3	20	GGTGAGTGAGTGTGTGCGTG	GGTGAGTGAGTGTGTGCGTGtgg
	8794	CCR5 site 11	20	GGTACCTATCGATTGTCAGG	GGTACCTATCGATTGTCAGGagg
	15528	Lig1	21	gCCTGCGAATACAAATATGAC	CCTGCGAATACAAATATGACggg
	15524	Scn5a-Intr	20	GTTGCACAGAAGGGTAGGCA	GTTGCACAGAAGGGTAGGCAggg
	15525	Scn5a-UTR	21	gCCAGCACAGCCACCCCCAGG	CCAGCACAGCCACCCCCAGGagg
	15520	HEK4	20	GGCACTGCGGCTGGAGGTGG	GGCACTGCGGCTGGAGGTGGggg
	15548	FANCF site 1	20	GGAATCCCTTCTGCAGCACC	GGAATCCCTTCTGCAGCACCtgg
		EMX1
	2633	GT-1	20	GTATCAGAGTCAGACTTCAG	GTATCAGAGTCAGACTTCAGtgg
	2634	GT-2	20	GACAGCAGGACAGCAGCTGT	GACAGCAGGACAGCAGCTGTggg
	2635	GT-3	20	GCTGTCAAAGTTACAAAGAT	GCTGTCAAAGTTACAAAGATtgg
	2654	GT-4	20	GGAAAAAGTCCCAAAGGATA	GGAAAAAGTCCCAAAGGATAagg
	2636	GT-13	20	GCTGTCAGAGCCGGCTGGAG	GCTGTCAGAGCCGGCTGGAGggg
	2637	GT-14	20	GGCTGGAGGGGAGAAGGCGA	GGCTGGAGGGGAGAAGGCGAagg
	2638	GT-15	20	GAGGGGAGAAGGCGAAGGCA	GAGGGGAGAAGGCGAAGGCAagg
	2640	GT-17	20	GAAGACCGTGAGGCCAAGAA	GAAGACCGTGAGGCCAAGAAggg
	2642	GT-19	20	GAGGCCAAGAAGGGGATGGT	GAGGCCAAGAAGGGGATGGTggg
	2643	GT-20	20	GAAGGGGATGGTGGGCCGCA	GAAGGGGATGGTGGGCCGCAggg
	2676	GT-23	20	GGTCACACATAGTTGCATCT	GGTCACACATAGTTGCATCTagg
	2681	GT-28	20	GCCACATGGAAAAAGGACTA	GCCACATGGAAAAAGGACTAagg
	2684	GT-31	20	GAGACCATGCTTCTTGTCCT	GAGACCATGCTTCTTGTCCTcgg
	2685	GT-32	20	GATTACACACACTTAATACT	GATTACACACACTTAATACTggg
	2663	GT-37	20	GAAACGCACAGAAAATAAGG	GAAACGCACAGAAAATAAGGagg
	2669	GT-40	20	GTATGGTGACTACTAGCCAT	GTATGGTGACTACTAGCCATagg
	2645	GT-43	20	GGGTGACCTCTGTGACTTCG	GGGTGACCTCTGTGACTTCGtgg
	2646	GT-44	20	GGCCTGTCAGTGGCACCCCA	GGCCTGTCAGTGGCACCCCAggg
	2647	GT-45	20	GACCCTGGGGTGCCACTGAC	GACCCTGGGGTGCCACTGACagg
	2648	GT-46	20	GAGAAGAAAGGGCCTGTCAG	GAGAAGAAAGGGCCTGTCAGtgg
	2651	GT-49	20	GAATCCACACTGCCCAGGTC	GAATCCACACTGCCCAGGTCggg
Off-target sites		HEK3-OT1		CACCCAGACTGAGCACGTGC	CACCCAGACTGAGCACGTGCtgg
		HEK3-OT2		GACACAGACCGGGCACGTGA	GACACAGACCGGGCACGTGAggg
		HEK3-OT3		AGCTCAGACTGAGCAAGTGA	AGCTCAGACTGAGCAAGTGAggg
		HEK3-OT4		AGACCAGACTGAGCAAGAGA	AGACCAGACTGAGCAAGAGAggg
		HEK4-OT1		TGCACTGCGGCCGGAGGAGG	TGCACTGCGGCCGGAGGAGGtgg
		HEK4-OT2		GGCTCTGCGGCTGGAGGGGG	GGCTCTGCGGCTGGAGGGGGtgg
		HEK4-OT3		GGCACGACGGCTGGAGGTGG	GGCACGACGGCTGGAGGTGGggg
		HEK4-OT4		GGCATCACGGCTGGAGGTGG	GGCATCACGGCTGGAGGTGGagg
		HEK4-OT5		GGGACTGCGGCTGGAGGTGG	GGGACTGCGGCTGGAGGTGGgaa
		VEGFA2-OT1		GACCCCCCCCACCCCGCCCC	GACCCCCCCCACCCCGCCCCcgg
		VEGFA2-OT2		GGGCCCCTCCACCCCGCCTC	GGGCCCCTCCACCCCGCCTCtgg
		VEGFA2-OT6		CTACCCCTCCACCCCGCCTC	CTACCCCTCCACCCCGCCTCcgg
		VEGFA2-OT17		ACACCCCCCCACCCCGCCTC	ACACCCCCCCACCCCGCCTCagg
		VEGFA2-OT19		ATTCCCCCCCACCCCGCCTC	ATTCCCCCCCACCCCGCCTCagg
		FANCF1-OT2		GGATTGCCATCCGCAGCACC	GGATTGCCATCCGCAGCACCtgg
		FANCF1-OT4		AGAGGCCCCTCTGCAGCACC	AGAGGCCCCTCTGCAGCACCagg
		EGFP43-ot1		CGTGGGCATCGACTTCAAGG	CGTGGGCATCGACTTCAAGGtga
		EMX-OT2		GAGTCTAAGCAGAAGAAGAA	GAGTCTAAGCAGAAGAAGAAgag
		VEGFA3-OT1		TGTGAGTGAGTGTGTGCGTG	TGTGAGTGAGTGTGTGCGTGtga

### Sheet: Mismatching sgRNAs
Mismatching sgRNAs		B: mix of C, G and T; D: mix of A, G and T; H: mix of A, C and T; V: mix of A, C and G
Same nomenclature as in Kulcsar et al., Genome Biology 2017
On target site Prep Name	On target site	Prep Names	Code of sgRNAs	Mixed mismatched spacers	Spacer length (nt)	Mix of spacer sequences
8323	EGFP site 1	8325,8335-36	1MM1	1-G19H	20	GHGCACGGGCAGCTTGCCGG
		8326,8337-38	1MM2	1-C17D	20	GGGDACGGGCAGCTTGCCGG
		8344-8346	1MM3	1-C15D	20	GGGCADGGGCAGCTTGCCGG
1581	EGFP site 2	8371-8373	2MM1	2-A19B	20	GBGCTGGACGGCGACGTAAA
		8374-8376	2MM2	2-C17D	20	GAGDTGGACGGCGACGTAAA
		8377-8379	2MM3	2-G15H	20	GAGCTHGACGGCGACGTAAA
1582	EGFP site 3	8380-8382	3MM1	3-T18V	20	GGVGGTGCAGATGAACTTCA
		8383-8385	3MM2	3-G16H	20	GGTGHTGCAGATGAACTTCA
		8386-8388	3MM3	3-G14H	20	GGTGGTHCAGATGAACTTCA
1584	EGFP site 4	8389-8391	4MM1	4-A18B	20	GGBGCGCACCATCTTCTTCA
		8392-8394	4MM2	4-C16D	20	GGAGDGCACCATCTTCTTCA
		8395-8397	4MM3	4-C14D	20	GGAGCGDACCATCTTCTTCA
1585	EGFP site 5	8398-99,8430	5MM1	5-T19V	20	GVCGCCCTCGAACTTCACCT
		8440,50,60	5MM2	5-G17H	20	GTCHCCCTCGAACTTCACCT
		8470,80,90	5MM3	5-C15D	20	GTCGCDCTCGAACTTCACCT
1589	EGFP site 9	8527-8529	9MM1	9-A18B	20	GABGTTCGAGGGCGACACCC
		8530-8532	9MM2	9-T16V	20	GAAGVTCGAGGGCGACACCC
		8533-8535	9MM3	9-C14D	20	GAAGTTDGAGGGCGACACCC
8641	EGFP site 43	8676-8678	43MM1	43-A18B	20	GABGGGCATCGACTTCAAGG
		8679-8681	43MM2	43-G16H	20	GAGGHGCATCGACTTCAAGG
		8682-8684	43MM3	43-C14D	20	GAGGGGDATCGACTTCAAGG

### Sheet: SpCas9 plasmids
nuclease description	Sub #1	Sub #2	Sub #3	Sub #4	Sub #5	Sub #6	Sub #7	Sub #8	Sub #9	Sub #10	Blackjack (B) mutation	Addgene ID
dSpCas9	D10A	H840A										#92112	from Kulcsár et al., Nature communications 2020
WT SpCas9												#126753	from Kulcsár et al., Nature communications 2020
SpCas9-HF1	N497A	R661A	Q695A	Q926A								#126755	from Kulcsár et al., Nature communications 2020
HypaSpCas9	N692A	M694A	Q695A	H698A								#126756	from Kulcsár et al., Nature communications 2020
evoSpCas9	M495V	Y515N	K526E	R661Q								#126758	from Kulcsár et al., Nature communications 2020
SuperFi-Cas9	Y1010D	Y1013D	Y1016D	Y1018D	R1019D	Q1026D	K1031D					#184370	this study
ABE7	D10A											#162997	from Tálas et al., Nature communications 2021
Hypa-ABE7	D10A	N692A	M694A	Q695A	H698A							#163001	from Tálas et al., Nature communications 2021
SuperFi-ABE7	D10A	Y1010D	Y1013D	Y1016D	Y1018D	R1019D	Q1026D	K1031D				#184374	this study
CBE	D10A											#163007	from Tálas et al., Nature communications 2021
HeF-CBE	D10A	N497A	R661A	Q695A	K848A	Q926A	K1003A	R1060A				#163014	from Tálas et al., Nature communications 2021
SuperFi-CBE	D10A	Y1010D	Y1013D	Y1016D	Y1018D	R1019D	Q1026D	K1031D				#184372	this study
ABE8e	D10A											#174120	from Tálas et al., Nature communications 2021
HeF-ABE8e	D10A	N497A	R661A	Q695A	K848A	Q926A	K1003A	R1060A				#174126	from Tálas et al., Nature communications 2021
SuperFi-ABE8e	D10A	Y1010D	Y1013D	Y1016D	Y1018D	R1019D	Q1026D	K1031D				#184376	this study
PEmax	R221K	N394K	H840A									#174820	from Chen et al., Cell, 2021
SuperFi-Pemax	R221K	N394K	H840A	Y1010D	Y1013D	Y1016D	Y1018D	R1019D	Q1026D	K1031D		#184377	this study

### Sheet: NGS primers
amplicon name	i5 primer	i7 primer	Amplicon length	Tm (°C )	Extension (s)	Genomic targets
NGS_beta	TCGTCGGCAGCGTCAGATGTGTATAAGAGACAGacacagaggtgttgttaacagggcag	GTCTCGTGGGCTCGGAGATGTGTATAAGAGACAGctagagtacaaatttgtcaactcctgaacaaccc	491	71	20	GT-1, 2, 3
NGS_eta	TCGTCGGCAGCGTCAGATGTGTATAAGAGACAGgtcttcctgaaggagatctgctgcc	GTCTCGTGGGCTCGGAGATGTGTATAAGAGACAGacctcctacaactgtgtgtgaaacac	491	70	20	GT-4
NGS_gamma	TCGTCGGCAGCGTCAGATGTGTATAAGAGACAGctttctgtgtgttccatccagctcttctc	GTCTCGTGGGCTCGGAGATGTGTATAAGAGACAGcagtgtcaaggtcaatggaacaagcta	491	70	20	GT-13, 14, 15, 17, 19, 20
NGS_omicron	TCGTCGGCAGCGTCAGATGTGTATAAGAGACAGgattcctgtcttgggttatgagaacgg	GTCTCGTGGGCTCGGAGATGTGTATAAGAGACAGccaaatggcctaactgcaagttccc	491	70	20	GT-23
NGS_rho	TCGTCGGCAGCGTCAGATGTGTATAAGAGACAGgaaagacaaataagctgataaatgataatg	GTCTCGTGGGCTCGGAGATGTGTATAAGAGACAGctcatctgcttaaaaacttttcaatggc	491	61	20	GT-28
NGS_sigma	TCGTCGGCAGCGTCAGATGTGTATAAGAGACAGtctctaggatggtaagtacagcc	GTCTCGTGGGCTCGGAGATGTGTATAAGAGACAGggtagtcaaagaggcttaatattttg	491	62	20	GT-31, 32
NGS_theta	TCGTCGGCAGCGTCAGATGTGTATAAGAGACAGctgtttgtagcacctcaggggac	GTCTCGTGGGCTCGGAGATGTGTATAAGAGACAGtaacaaaaagtgttgatgtgacatttaac	491	63	20	GT-37
NGS_zeta	TCGTCGGCAGCGTCAGATGTGTATAAGAGACAGCCAAGGGGCACATTCATTCATGGG	GTCTCGTGGGCTCGGAGATGTGTATAAGAGACAGGGCCTCTCAAACTGCTGGGCATGAG	488	72	20	GT-43, 44, 45, 46, 49
NGS_xi	TCGTCGGCAGCGTCAGATGTGTATAAGAGACAGCAATAAACAACATTAAAAAAGTAAAGACCATAAG	GTCTCGTGGGCTCGGAGATGTGTATAAGAGACAGCAACTGGAGTTTATTCCCATGGAAC	491	62	20	GT-40
VEGFA site2	TCGTCGGCAGCGTCAGATGTGTATAAGAGACAGGCTCCTCCGAAGCGAGAAC	GTCTCGTGGGCTCGGAGATGTGTATAAGAGACAGTGAGTGACCTGCTTTTGGGG	347	69	20	VEGFA site 2
VEGFA3	TCGTCGGCAGCGTCAGATGTGTATAAGAGACAGGCGTCTTCGAGAGTGAGGAC	GTCTCGTGGGCTCGGAGATGTGTATAAGAGACAGAGGGAGCAGGAAAGTGAGGT	309	68	20	VEGFA site 3
FANCF2_ON	TCGTCGGCAGCGTCAGATGTGTATAAGAGACAGGGTGCTGACGTAGGTAGTGC	GTCTCGTGGGCTCGGAGATGTGTATAAGAGACAGACACGGATAAAGACGCTGGG	286	68	15	FANCF1, FANCF2
HEK site4	TCGTCGGCAGCGTCAGATGTGTATAAGAGACAGTCCTTTCAACCCGAACGGAG	GTCTCGTGGGCTCGGAGATGTGTATAAGAGACAGGGAACCCAGGTAGCCAGAGAC	289	68	15	HEK site 4
EMX1-ON	TCGTCGGCAGCGTCAGATGTGTATAAGAGACAGCAGCTCAGCCTGAGTGTTGA	GTCTCGTGGGCTCGGAGATGTGTATAAGAGACAGCTCGTGGGTTTGTGGTTGC	344	68	20	EMX1
VEGFA2-OT1	TCGTCGGCAGCGTCAGATGTGTATAAGAGACAGGCAGTACTCCCTGCTGTCCT	GTCTCGTGGGCTCGGAGATGTGTATAAGAGACAGGGTTTCCCAATTTCATCTTCA	248	61	15	VEGFA2-OT1
VEGFA2-OT2	TCGTCGGCAGCGTCAGATGTGTATAAGAGACAGGCAGCCTATTGTCTCCTGGT	GTCTCGTGGGCTCGGAGATGTGTATAAGAGACAGCTTGCCTGTAAGGCCACAGT	313	68	20	VEGFA2-OT2
VEGFA2-OT6	TCGTCGGCAGCGTCAGATGTGTATAAGAGACAGACAGTCCAAGAAAAGGGGCT	GTCTCGTGGGCTCGGAGATGTGTATAAGAGACAGAAATGAATCACCTCTAAGTTGACAG	350	63	20	VEGFA2-OT6
VEGFA2-OT17	TCGTCGGCAGCGTCAGATGTGTATAAGAGACAGCTCCCATGAGGGGTTTGAGT	GTCTCGTGGGCTCGGAGATGTGTATAAGAGACAGTTGCACAAGAACCTGCTGTC	263	65	15	VEGFA2-OT17
VEGFA2-OT19	TCGTCGGCAGCGTCAGATGTGTATAAGAGACAGCATTTGTCCAGGAACCCCTA	GTCTCGTGGGCTCGGAGATGTGTATAAGAGACAGGCTTTGGGCTTTTAGCCTCT	221	65	15	VEGFA2-OT19
HEK4 OT1	TCGTCGGCAGCGTCAGATGTGTATAAGAGACAGGTCTCCCTTGCACTCCCTGTCTTT	GTCTCGTGGGCTCGGAGATGTGTATAAGAGACAGGGCATGGCTTCTGAGACTCA	242	68	15	HEK4 OT1
HEK4 OT2	TCGTCGGCAGCGTCAGATGTGTATAAGAGACAGTTTGGCAATGGAGGCATTGG	GTCTCGTGGGCTCGGAGATGTGTATAAGAGACAGGAAGAGGCTGCCCATGAGAG	242	67	15	HEK4 OT2
HEK4 OT3	TCGTCGGCAGCGTCAGATGTGTATAAGAGACAGCTGTGGCCTCCATATCCCTG	GTCTCGTGGGCTCGGAGATGTGTATAAGAGACAGGGTCTGAGGCTCGAATCCTG	242	69	15	HEK4 OT3
HEK4 OT4	TCGTCGGCAGCGTCAGATGTGTATAAGAGACAGCCTCGGTTCCTCCACAACAC	GTCTCGTGGGCTCGGAGATGTGTATAAGAGACAGTTTCCACCAGAACTCAGCCC	242	68	15	HEK4 OT4
HEK4 OT5	TCGTCGGCAGCGTCAGATGTGTATAAGAGACAGGACTGCCGGGTACCTAGAAA	GTCTCGTGGGCTCGGAGATGTGTATAAGAGACAGGAAGGTCAGCATGTGCG	236	67	15	HEK4 OT5
FANCF1-OT2	TCGTCGGCAGCGTCAGATGTGTATAAGAGACAGCTCCTTGCCGCCCAGCCGGTC	GTCTCGTGGGCTCGGAGATGTGTATAAGAGACAGCACTGGGGAAGAGGCGAGGACAC	394	72	20	FANCF1-OT2
FANCF1-OT4	TCGTCGGCAGCGTCAGATGTGTATAAGAGACAGCAGGCCCACAGGTCCTTCTGGA	GTCTCGTGGGCTCGGAGATGTGTATAAGAGACAGCCACACGGAAGGCTGACCACG	346	72	20	FANCF1-OT4
EGFP43-ot1	TCGTCGGCAGCGTCAGATGTGTATAAGAGACAGTGTTGGCAAGACCTCCT	GTCTCGTGGGCTCGGAGATGTGTATAAGAGACAGCCCCACCTCTAAGCCCTTGT	275	68	15	EGFP43 OT1
EMX-OT2	TCGTCGGCAGCGTCAGATGTGTATAAGAGACAGCAATGTGCTTCAACCCATCACGGC	GTCTCGTGGGCTCGGAGATGTGTATAAGAGACAGCCATGAATTTGTGATGGATGCAGTCTG	347	66	20	EMX1 OT2
VEGFA3-OT1	TCGTCGGCAGCGTCAGATGTGTATAAGAGACAGTGATGAGCCTTTGAAGTGTGTC	GTCTCGTGGGCTCGGAGATGTGTATAAGAGACAGAGCTGAGTATTTGCATAAGTGT	464	65	20	VEGFA3-OT1
CCR5	TCGTCGGCAGCGTCAGATGTGTATAAGAGACAGTTCCTGGGAGAGACGCAAAC	GTCTCGTGGGCTCGGAGATGTGTATAAGAGACAGTTCTGGGCTCACTATGCTGC	305	68	20	CCR5
GFP43	TCGTCGGCAGCGTCAGATGTGTATAAGAGACAGttcttctgcttgtcggccat	GTCTCGTGGGCTCGGAGATGTGTATAAGAGACAGccacatgaagcagcacgact	316	69	20	GFP43
HEK site1	TCGTCGGCAGCGTCAGATGTGTATAAGAGACAGtcccctgtagtttcggcaatag	GTCTCGTGGGCTCGGAGATGTGTATAAGAGACAGctggagggcaagtgctgtct	276	66	15	HEK site 1
HEK site2	TCGTCGGCAGCGTCAGATGTGTATAAGAGACAGGTCCAGCCCCATCTGTCAAA	GTCTCGTGGGCTCGGAGATGTGTATAAGAGACAGAGGACGTCTGCCCAATATGT	301	66	20	HEK site 2
AR_1	TCGTCGGCAGCGTCAGATGTGTATAAGAGACAGAGAACCTTTGCATTCGGCCA	GTCTCGTGGGCTCGGAGATGTGTATAAGAGACAGTCCCACTTCCTCCAAGGACA	299	69	15	AR
LIG1_exon17	TCGTCGGCAGCGTCAGATGTGTATAAGAGACAGCCAATGTTGGCCCATCCCACC	GTCTCGTGGGCTCGGAGATGTGTATAAGAGACAGGGAGGTGGATGCTGAAGCCC	316	70	20	LIG1
SCN5a_intron2	TCGTCGGCAGCGTCAGATGTGTATAAGAGACAGggcaaacttcctattacctcggg	GTCTCGTGGGCTCGGAGATGTGTATAAGAGACAGcccagagcctcatgagccac	463	69	20	SCN5a-intr
SCN5a_UTR	TCGTCGGCAGCGTCAGATGTGTATAAGAGACAGtggagcctctctgcaaatgg	GTCTCGTGGGCTCGGAGATGTGTATAAGAGACAGcccctctcggctctcctg	372	69	20	SCN5a-UTR
HEK site3	TCGTCGGCAGCGTCAGATGTGTATAAGAGACAGCCCAGCCAAACTTGTCAACC	GTCTCGTGGGCTCGGAGATGTGTATAAGAGACAGGGGAAACGCCCATGCAATTA	310	66	20	HEK site 3
HEK3-OT1	TCGTCGGCAGCGTCAGATGTGTATAAGAGACAGCACTGTACTTGCCCTGACCA	GTCTCGTGGGCTCGGAGATGTGTATAAGAGACAGTCCCCTGTTGACCTGGAGAA	242	68	15	HEK3-OT1
HEK3-OT2	TCGTCGGCAGCGTCAGATGTGTATAAGAGACAGTTGGTGTTGACAGGGAGCAA	GTCTCGTGGGCTCGGAGATGTGTATAAGAGACAGCTGAGATGTGGGCAGAAGGG	242	68	15	HEK3-OT2
HEK3-OT3	TCGTCGGCAGCGTCAGATGTGTATAAGAGACAGTGAGAGGGAACAGAAGGGCT	GTCTCGTGGGCTCGGAGATGTGTATAAGAGACAGGTCCAAAGGCCCAAGAACCT	242	69	15	HEK3-OT3
HEK3-OT4	TCGTCGGCAGCGTCAGATGTGTATAAGAGACAGTCCTAGCACTTTGGAAGGTCG	GTCTCGTGGGCTCGGAGATGTGTATAAGAGACAGGCTCATCTTAATCTGCTCAGCC	242	67	15	HEK3-OT4
RNF2	TCGTCGGCAGCGTCAGATGTGTATAAGAGACAGACGTCTCATATGCCCCTTGG	GTCTCGTGGGCTCGGAGATGTGTATAAGAGACAGACGTAGGAATTTTGGTGGGACA	285	67	15	RNF2
HBB	TCGTCGGCAGCGTCAGATGTGTATAAGAGACAGGTCTTCTCTGTCTCCACATGCC	GTCTCGTGGGCTCGGAGATGTGTATAAGAGACAGAGGGTTGGCCAATCTACTCCC	363	68	20	HBB
PRNP	TCGTCGGCAGCGTCAGATGTGTATAAGAGACAGGTCAGTGGAACAAGCCGAGT	GTCTCGTGGGCTCGGAGATGTGTATAAGAGACAGACTTGGTTGGGGTAACGGTG	260	68	15	PRNP
DNMT1	TCGTCGGCAGCGTCAGATGTGTATAAGAGACAGCACAACAGCTTCATGTCAGCC	GTCTCGTGGGCTCGGAGATGTGTATAAGAGACAGACGTTAATGTTTCCTGATGGTCC	342	65	20	DNMT1
RUNX	TCGTCGGCAGCGTCAGATGTGTATAAGAGACAGGGGTGAGGCTGAAACAGTGACC	GTCTCGTGGGCTCGGAGATGTGTATAAGAGACAGGGGAACTGGCAGGCACCGAGG	337	65	20	RUNX
HEXA	TCGTCGGCAGCGTCAGATGTGTATAAGAGACAGCCAGCCTCCTTTGGTTAGCA	GTCTCGTGGGCTCGGAGATGTGTATAAGAGACAGCATACAGGTGTGGCGAGAGG	275	69	15	HEXA

### Sheet: T7 primers
List of primers used to amplify sgRNA sequences for in vitro transcription
Name of primers	Sequence	Template prep name
T7-EGFP site 5	AAAAAATAATACGACTCACTATAgtcgccctcgaacttcacct	1585
T7-EGFP site 6	AAAAAATAATACGACTCACTATAGCGCGATCACATGGTCCTGC	1586
T7-EGFP site 14	AAAAAATAATACGACTCACTATAGTACCAGCACTAGCCTCCTG	13012
T7-EGFP site 30	AAAAAATAATACGACTCACTATAGCTCTGCCTGCTCTGGCCTC	8628
T7-EGFP site 39	AAAAAATAATACGACTCACTATAGCACTGCACGCCGTAGGTCA	8637
T7-EGFP site 43	AAAAAATAATACGACTCACTATAGAAGGGCATCGACTTCAAGG	8641
T7-EGFP site 50	AAAAAATAATACGACTCACTATAGCCGAGAGTGATCCCGGCGG	8648
T7-reverse primer	AAAAAAGCACCGACTCGGTGCC

### Sheet: BEAR, PEAR, PE plasmids
Prep Name	Name	PBS, RT length	modification	Spacer length (nt)	Spacer Sequence	Sequence with PAM	PBS + RT sequence	2nd nicking plasmid name	2nd nicking spacer + PAM	Reference
12411	RNF2	15 PBS, 14 RT	+1 C to A	20	GTCATCTTAGTCATTACCTG	GTCATCTTAGTCATTACCTGagg	CATCTTAGTCATTACATGAGGTGTTCGTT	12416	TCAACCATTAAGCAAAACATGGG	Simon et al., eLife, 2022
12474	HBB	14 PBS, 14 RT	+4 A to T	21	gCATGGTGCATCTGACTCCTG	CATGGTGCATCTGACTCCTGagg	AGTGCACCTGACTCCTGTGGAGAAGTCT	12479	CCTTGATACCAACCTGCCCAGGG	Simon et al., eLife, 2022
12476	PRNP	12 PBS, 12 RT	+6 G to T	20	GCAGTGGTGGGGGGCCTTGG	GCAGTGGTGGGGGGCCTTGGcgg	GGTGGGGGGCCTTGGCGTCTACAT	12481	GCATGTTTTCACGATAGTAACGG	Simon et al., eLife, 2022
12460	DNMT1 site 1	13 PBS, 12 RT	+ 3-5 AAG del	20	GATTCCTGGTGCCAGAAACA	GATTCCTGGTGCCAGAAACAggg	CCTGGTGCCAGAAACGGTGACGGGA	12466	CCCTTCAGCTAAAATAAAGGAGG	Simon et al., eLife, 2022
12456	RUNX	14 PBS, 18 RT	+1 ATG ins	20	GCATTTTCAGGAGGAAGCGA	GCATTTTCAGGAGGAAGCGAtgg	TTTTCAGGAGGAAGCATGGATGGCTTCAGACA	12464	ATGAAGCACTGTGGGTACGAAGG	Simon et al., eLife, 2022
12457	RUNX	15 PBS, 14 RT	+2 G del	20	GCATTTTCAGGAGGAAGCGA	GCATTTTCAGGAGGAAGCGAtgg	ATTTTCAGGAGGAAGCATGGCTTCAGACA	12464	ATGAAGCACTGTGGGTACGAAGG	Simon et al., eLife, 2022
12475	HEXA	12 PBS, 18 RT	+1 TATC ins	21	gTACCTGAACCGTATATCCTA	TACCTGAACCGTATATCCTAtgg	GAACCGTATATCTATCCTATGGCCCTGACT	12480	GCTTTCACCTTCAAATGCCAGGG	Simon et al., eLife, 2022
12410	EMX1	15 PBS, 13 RT	+5 G to T	20	GAGTCCGAGCAGAAGAAGAA	GAGTCCGAGCAGAAGAAGAAggg	GTCCGAGCAGAAGAAGAAGTGCTCCCAT	12415	GCCGTTTGTACTTTGTCCTCCGG	Simon et al., eLife, 2022
12455	EMX1	14 PBS, 15 RT	+5 G del	20	GAGTCCGAGCAGAAGAAGAA	GAGTCCGAGCAGAAGAAGAAggg	TCCGAGCAGAAGAAGAAGGCTCCCATCAC	12415	GCCGTTTGTACTTTGTCCTCCGG	Simon et al., eLife, 2022
12412	FANCF site 1	8 PBS, 17 RT	+5 G to T	20	GGAATCCCTTCTGCAGCACC	GGAATCCCTTCTGCAGCACCtgg	TCTGCAGCACCTTGATCGCTTTTCC	12417	GGGGTCCCAGGTGCTGACGTAGG	Simon et al., eLife, 2022
12414	HEK4	8 PBS, 10 RT	+1 G to T	20	GGCACTGCGGCTGGAGGTGG	GGCACTGCGGCTGGAGGTGGggg	GCTGGAGGTTGGGGTTAA	12419	TCCCTTCCTTCCACCCAGCCCGG	Simon et al., eLife, 2022
12413	HEK3	13 PBS, 10 RT	+1 T to A	20	GGCCCAGACTGAGCACGTGA	GGCCCAGACTGAGCACGTGAtgg	CAGACTGAGCACGAGATGGCAGA	12418	GTCAACCAGTATCCCGGTGCAGG	Simon et al., eLife, 2022
12454	HEK3	13 PBS, 13 RT	+1 CTT ins	20	GGCCCAGACTGAGCACGTGA	GGCCCAGACTGAGCACGTGAtgg	CAGACTGAGCACGCTTTGATGGCAGA	12418	GTCAACCAGTATCCCGGTGCAGG	Simon et al., eLife, 2022
PEAR GFP 2-in-1 plasmids
prep name	target name	Spacer Sequence	Sequence with PAM	Addgene ID	Reference
pDAS12342_PEAR-GFP_2in1	Target 1	GAATGTCAAACCCGCAGTCT	GAATGTCAAACCCGCAGTCTagg	#177184	Simon et al., eLife, 2022
12483	Target 2	GTCCATGCCGAGAGTGATCC	GTCCATGCCGAGAGTGATCCcgg	-	Simon et al., eLife, 2022
12486	Target 3	GGCGCAACGCGATCGCGTAA	GGCGCAACGCGATCGCGTAAggg	-	Simon et al., eLife, 2022
pDAS12489_PEAR-GFP_2in1_2.0	Target 4	GAGCTGGACGGCGACGTAAA	GAGCTGGACGGCGACGTAAAcgg	#177186	Simon et al., eLife, 2022
BEAR plasmids
target name	spacer sequence	Reference
Target 1	GCAGACAAGTGCATAGACTG	Tálas et al., Nat. Commun, 2021
Target 2	GCAGACAAGTAGCTTGCCGG	Tálas et al., Nat. Commun, 2021
Target 3	GCAGACAAGTGCGACGTAAA	Tálas et al., Nat. Commun, 2021
Target 4	GCAGACAAGTATGAACTTCA	Tálas et al., Nat. Commun, 2021
Target 5	GCAGACAAGTATCTTCTTCA	Tálas et al., Nat. Commun, 2021
Target 6	GCAGACAAGTAACTTCACCT	Tálas et al., Nat. Commun, 2021
Target 7	GCAGACAAGTATGGTCCTGC	Tálas et al., Nat. Commun, 2021
Target 8	GCAGACAAGTAGAGTGATCC	Tálas et al., Nat. Commun, 2021
Target 9	GCAGACAAGTTTGAAGAAGA	Tálas et al., Nat. Commun, 2021
Target 10	GCAGACAAGTGGCGACACCC	Tálas et al., Nat. Commun, 2021
Target 11	GCAGACAAGTAGGGCGGACT	Tálas et al., Nat. Commun, 2021
Target 12	GCAGACAAGTAGTGGTTGTC	Tálas et al., Nat. Commun, 2021
Target 13	GCAGACAAGTTCGCCCTCGC	Tálas et al., Nat. Commun, 2021
Target 14	GCAGACAAGTATGCCACCTA	Tálas et al., Nat. Commun, 2021
Target 15	GCAGACAAGTTGCACGCCGT	Tálas et al., Nat. Commun, 2021
Target 16	GCAGACAAGTTCGAGCTGAA	Tálas et al., Nat. Commun, 2021
Target 17	GCAGACAAGTTCACGAGGGT	Tálas et al., Nat. Commun, 2021
Target 18	GCAGACAAGTTCGGGCATGG	Tálas et al., Nat. Commun, 2021
Target 19	GCAGACAAGTTCAAGGAGGA	Tálas et al., Nat. Commun, 2021
Target 20	GCAGACAAGTTGGTAGTGGT	Tálas et al., Nat. Commun, 2021
