## Supplementary Table 6 for "SuperFi-Cas9 exhibits extremely high fidelity but reduced activity in mammalian cells"

### Sheet: Munka1
	WT		SpCas9-HF1		SuperFi-Cas9
EGFP site	k	(+/-)	k	(+/-)	k	(+/-)
5	0.36057	0.01134	0.39039	0.09567	0.16767	0.01385
43	0.23306	0.0266	0.20248	0.01987	0.01627	0.00234
6	0.05406	0.01029	0.13535	0.04698	0.00972	0.00265
39	0.11556	0.01911	0.00908	0.00468	0.0008	0.000166
50	0.000644	0.0001	0.0006645	0.00026	0	0
14	0.16059	0.02089	0.08446	0.00539	0.0005292	0.000228
30	0.54143	0.019	0.29294	0.03749	0.05463	0.00757
